# Regional random mutagenesis driven by multiple sgRNAs and diverse on-target genome editing events to identify functionally important elements in non-coding regions

**DOI:** 10.1101/2023.09.12.557308

**Authors:** Kento Morimoto, Hayate Suzuki, Akihiro Kuno, Yoko Daitoku, Yoko Tanimoto, Kanako Kato, Kazuya Murata, Fumihiro Sugiyama, Seiya Mizuno

**Author notes:** To whom correspondence should be addressed., Correspondence may also be addressed to Seiya Mizuno.

## Abstract

Functional regions that regulate biological phenomena are interspersed throughout eukaryotic genomes. The most definitive approach for identifying such regions is to confirm the phenotype of cells or organisms in which specific regions have been mutated or removed from the genome. This approach is invaluable for the functional analysis of genes with a defined functional element, the protein-coding sequence. In contrast, no functional analysis platforms have been established for the study of cis-elements or microRNA cluster regions consisting of multiple microRNAs with functional overlap. Whole-genome mutagenesis approaches, such as via *N*-ethyl-*N*-nitrosourea (ENU) and gene trapping, have greatly contributed to elucidating the function of coding genes. These methods almost never induce deletions of genomic regions or multiple mutations within a narrow region. In other words, cis-elements and microRNA clusters cannot be effectively targeted in such a manner. Herein, we established a novel region-specific random mutagenesis method named <u>C</u>RISPR-& <u>T</u>ransposase-based <u>R</u>egiona<u>L</u> Mutagenesis (CTRL-Mutagenesis). We demonstrated that CTRL-mutagenesis randomly induces diverse mutations within target regions in murine embryonic stem cells. Comparative analysis of mutants harbouring subtly different mutations within the same region would facilitate the further study of cis-element and microRNA clusters.

**GRAPHICAL ABSTRACT:** 
