## Supplemental Table S1 for "Regional random mutagenesis driven by multiple sgRNAs and diverse on-target genome editing events to identify functionally important elements in non-coding regions"

### Sheet: Table S1. sgRNA sequence
	sgRNA Name	Target	sgRNA sequence
	Mirc56_1	Mir743	ACACCAAGCTGAGTAGAGTA
	Mirc56_2	Mir743b	GTGCAGTGCTGTGTTCAGAC
	Mirc56_3	Mir742	TTGCTAATCACGTGAAGTGT
	Mirc56_4	Mir883a	CAACAGCTCTCAGTATTGTA
	Mirc56_5	Mir883b	GTGCAATGCATTACTGAGAA
	Mirc56_6	Mir471	GTGCCATACTATGTATAGGA
	Mirc56_7	Mir741	GTGCATTGATCTACGTAGAT
	Mirc56_8	Mir463	ACACCATATAAGGTAGAGGA
	Mirc56_9	Mir880	AGGATGGAGTAACATGCAAT
	Mirc56_10	Mir878	CATGACACCACACTGGGTAG
	Mirc56_12	Mir871	GAGCATTACATTATCCAGAA
	Mirc56_13	Mir470	GTGCAGTGCTCTTCTTGGAC
	Mirc56_14	Mir465d	GTGGTAAGCCTTACTCAGAA
	Mirc56_15	Mir465c	GATCAGCGCCATTCTAAATA
	Mirc56_16	Mir465b	GATCAGCACCATTCTAAATA
	Mirc56_17	Mir465a	CATCAGTGCCATTCTAAATA
	Mirc56_11_upstream	Mir881	TTACCGCCGTATCAATCTTG
	Mirc56_11_downstream		AATATGCTGGTGTTTGGGAC
	EGxxFP reporter	EGxxFP reporter vector	GGAGCGCGTGATGAACTTCG

### Sheet: Table S2. primer sequence
	Purpose	Target	Foward Primer Sequence	Reverse Primer Sequence
	Amplification of Mirc56_X region	Mirc56_1	TCGTCGGCAGCGTCAGATGTGTATAAGAGACAGTACCACCTGCAATGAAGAACAC	GTCTCGTGGGCTCGGAGATGTGTATAAGAGACAGTGAGTGGGGCAGAATGATTT
		Mirc56_2	TCGTCGGCAGCGTCAGATGTGTATAAGAGACAGTAACTGCACTGCACCACTCTG	GTCTCGTGGGCTCGGAGATGTGTATAAGAGACAGCTGATGCAAAGCATGCAACTA
		Mirc56_3	TCGTCGGCAGCGTCAGATGTGTATAAGAGACAGTACCCAAGGCCACAACAAAT	GTCTCGTGGGCTCGGAGATGTGTATAAGAGACAGCAGCTTCGAAGAAGAATGTGTG
		Mirc56_4	TCGTCGGCAGCGTCAGATGTGTATAAGAGACAGGCTACCATCCCTGCGTTTGT	GTCTCGTGGGCTCGGAGATGTGTATAAGAGACAGACCTTGAAATGGAGATGGAAGAT
		Mirc56_5	TCGTCGGCAGCGTCAGATGTGTATAAGAGACAGCCACTGTGTGAAGACTATGTCCA	GTCTCGTGGGCTCGGAGATGTGTATAAGAGACAGTCTTTCAGACTTAATTTCCTCACTCAA
		Mirc56_6	TCGTCGGCAGCGTCAGATGTGTATAAGAGACAGCCTCAGGAAACAAAACCTAGATGA	GTCTCGTGGGCTCGGAGATGTGTATAAGAGACAGAGGCCTCATTTGCAATACGTT
		Mirc56_7	TCGTCGGCAGCGTCAGATGTGTATAAGAGACAGGATCTTCCAAGGCCACAAAA	GTCTCGTGGGCTCGGAGATGTGTATAAGAGACAGGGTAAGAATGCAAGAATTGTGGA
		Mirc56_8	TCGTCGGCAGCGTCAGATGTGTATAAGAGACAGGCCAGCAAGCTCTAACAAGG	GTCTCGTGGGCTCGGAGATGTGTATAAGAGACAGGGATCATGGAAGCTACATTTGC
		Mirc56_9	TCGTCGGCAGCGTCAGATGTGTATAAGAGACAGTGAAGCTGAAGACTGGAAAACA	GTCTCGTGGGCTCGGAGATGTGTATAAGAGACAGGATTGTGGGATCAAGCTGAGA
		Mirc56_10	TCGTCGGCAGCGTCAGATGTGTATAAGAGACAGTGTGCAGCCAAACTAACAGC	GTCTCGTGGGCTCGGAGATGTGTATAAGAGACAGACAGCAAGTTAATGAAAAGAGTGTTG
		Mirc56_11	TCGTCGGCAGCGTCAGATGTGTATAAGAGACAGAAGATGATCCCCAATGACGA	GTCTCGTGGGCTCGGAGATGTGTATAAGAGACAGTGTATGTCAGAAGGCCTGTGG
		Mirc56_12	TCGTCGGCAGCGTCAGATGTGTATAAGAGACAGGAACATCCAGGGTCAAATCACT	GTCTCGTGGGCTCGGAGATGTGTATAAGAGACAGTCCAGGTGAAACTGGGTTTG
		Mirc56_13	TCGTCGGCAGCGTCAGATGTGTATAAGAGACAGTCAGGAGCCTCATCAAAAGAAT	GTCTCGTGGGCTCGGAGATGTGTATAAGAGACAGTCATGATGGAAATGGCTGAA
	Amplification of sgRNA cassettes	sgRNA cassettes	TCGTCGGCAGCGTCAGATGTGTATAAGAGACAGTTGTGGAAAGGACGAAACACC	GTCTCGTGGGCTCGGAGATGTGTATAAGAGACAGACTTGCCTGTCGCTCTATCT
	Nested PCR for adding barcode sequences	short-read library	AATGATACGGCGACCACCGAGATCTACACTAGATCGCTCGTCGGCAGCGTC	CAAGCAGAAGACGGCATACGAGATTCGCCTTAGTCTCGTGGGCTCGG
			AATGATACGGCGACCACCGAGATCTACACCTCTCTATTCGTCGGCAGCGTC	CAAGCAGAAGACGGCATACGAGATCTAGTACGGTCTCGTGGGCTCGG
			AATGATACGGCGACCACCGAGATCTACACTATCCTCTTCGTCGGCAGCGTC	CAAGCAGAAGACGGCATACGAGATTTCTGCCTGTCTCGTGGGCTCGG
			AATGATACGGCGACCACCGAGATCTACACAGAGTAGATCGTCGGCAGCGTC	CAAGCAGAAGACGGCATACGAGATGCTCAGGAGTCTCGTGGGCTCGG
			AATGATACGGCGACCACCGAGATCTACACGTAAGGAGTCGTCGGCAGCGTC	CAAGCAGAAGACGGCATACGAGATAGGAGTCCGTCTCGTGGGCTCGG
			AATGATACGGCGACCACCGAGATCTACACACTGCATATCGTCGGCAGCGTC	CAAGCAGAAGACGGCATACGAGATCATGCCTAGTCTCGTGGGCTCGG
			AATGATACGGCGACCACCGAGATCTACACAAGGAGTATCGTCGGCAGCGTC	CAAGCAGAAGACGGCATACGAGATGTAGAGAGGTCTCGTGGGCTCGG
			AATGATACGGCGACCACCGAGATCTACACCTAAGCCTTCGTCGGCAGCGTC	CAAGCAGAAGACGGCATACGAGATCCTCTCTGGTCTCGTGGGCTCGG
			AATGATACGGCGACCACCGAGATCTACACCGTCTAATTCGTCGGCAGCGTC	CAAGCAGAAGACGGCATACGAGATAGCGTAGCGTCTCGTGGGCTCGG
			AATGATACGGCGACCACCGAGATCTACACTCTCTCCGTCGTCGGCAGCGTC	CAAGCAGAAGACGGCATACGAGATCAGCCTCGGTCTCGTGGGCTCGG
			AATGATACGGCGACCACCGAGATCTACACTCGACTAGTCGTCGGCAGCGTC	CAAGCAGAAGACGGCATACGAGATTGCCTCTTGTCTCGTGGGCTCGG
			AATGATACGGCGACCACCGAGATCTACACTTCTAGCTTCGTCGGCAGCGTC	CAAGCAGAAGACGGCATACGAGATTCCTCTACGTCTCGTGGGCTCGG
			AATGATACGGCGACCACCGAGATCTACACCCTAGAGTTCGTCGGCAGCGTC	CAAGCAGAAGACGGCATACGAGATTCATGAGCGTCTCGTGGGCTCGG
			AATGATACGGCGACCACCGAGATCTACACGCGTAAGATCGTCGGCAGCGTC	CAAGCAGAAGACGGCATACGAGATCCTGAGATGTCTCGTGGGCTCGG
			AATGATACGGCGACCACCGAGATCTACACCTATTAAGTCGTCGGCAGCGTC	CAAGCAGAAGACGGCATACGAGATTAGCGAGTGTCTCGTGGGCTCGG
			AATGATACGGCGACCACCGAGATCTACACAAGGCTATTCGTCGGCAGCGTC	CAAGCAGAAGACGGCATACGAGATGTAGCTCCGTCTCGTGGGCTCGG
			AATGATACGGCGACCACCGAGATCTACACGAGCCTTATCGTCGGCAGCGTC	CAAGCAGAAGACGGCATACGAGATTACTACGCGTCTCGTGGGCTCGG
			AATGATACGGCGACCACCGAGATCTACACTTATGCGATCGTCGGCAGCGTC	CAAGCAGAAGACGGCATACGAGATAGGCTCCGGTCTCGTGGGCTCGG
				CAAGCAGAAGACGGCATACGAGATGCAGCGTAGTCTCGTGGGCTCGG
				CAAGCAGAAGACGGCATACGAGATCTGCGCATGTCTCGTGGGCTCGG
				CAAGCAGAAGACGGCATACGAGATGAGCGCTAGTCTCGTGGGCTCGG
				CAAGCAGAAGACGGCATACGAGATCGCTCAGTGTCTCGTGGGCTCGG
				CAAGCAGAAGACGGCATACGAGATGTCTTAGGGTCTCGTGGGCTCGG
				CAAGCAGAAGACGGCATACGAGATACTGATCGGTCTCGTGGGCTCGG
				CAAGCAGAAGACGGCATACGAGATTAGCTGCAGTCTCGTGGGCTCGG
				CAAGCAGAAGACGGCATACGAGATGACGTCGAGTCTCGTGGGCTCGG
